# A multidisciplinary approach for the study of age-dependent expression patterns in porcine experimental wounds

**DOI:** 10.1101/2025.11.04.686454

**Authors:** Cecilie Bækgård, Lars Andresen, Marie Høy Hansen, Henrik Elvang Jensen, Kristine Freude, Kristiane Barington

**Author notes:** Corresponding author. E-mail address (C. Bækgård).

## Abstract

Determining the age of wounds in both human and veterinary subjects is a critical aspect of forensic pathology. Gross and histopathological evaluations are used for age estimations, however, these evaluations are subjective as they rely on the opinion and experience of the examining pathologist. Therefore, the aim of the study was to create a multidisciplinary approach to discover accurate and objective indicators of wound age in veterinary forensic cases.

In the present study we utilized a porcine experimental wound healing model. Granulation tissue from wounds at different ages (5, 10, 15, 20, 25, 30, and 35 days) (n=188) and control skin samples (n=47) from 47 experimental pigs were evaluated macroscopically, histologically, immunohistochemically, combined with digital pathology, and flow cytometry.

Granulation tissue thickness peaked on day 10 post wounding. Full epithelialization was observed at the earliest on day 20 and the percentage of wound surface covered by epithelium increased with age. Leukocytes including hemosiderophages, neutrophils and accumulation of macrophages all displayed time-dependent infiltration into the wound bed. CD34 showed no time-dependent expression. CD105 expression peaked on day 15. CD45 showed a time-dependent expression pattern in the superficial part of the granulation tissue, with highest expression on day 5 and a decrease with increasing wound age.

The findings of this multidisciplinary approach indicate the potential to achieve accurate and objective wound age estimations in veterinary and human forensic investigations.
