## Supplementary material for "A multidisciplinary approach for the study of age-dependent expression patterns in porcine experimental wounds": Data

### Sheet: Flow cytometry
Number	Tissue	Group	% CD34+	% CD105+
28	Skin	Control	13.36	4.36
29	Skin	Control	9.695	0.795
31	Skin	Control	11.07	3.935
32	Skin	Control	15.145	1.415
34	Skin	Control	7.485	1.79
35	Skin	Control	12.865	0.9
36	Skin	Control	16.19	1.11
39	Skin	Control		2.075
40	Skin	Control		2.025
43	Skin	Control		2.73
46	Skin	Control		2.135
47	Skin	Control		1.87
50	Skin	Control		1.785
34	Wound	Day 10	9.6225	2.115
43	Wound	Day 10	14.5975	6.9025
47	Wound	Day 10	21.92	5.655
39	Wound	Day 15	13.44	8.565
40	Wound	Day 15	14.525	9.395
41	Wound	Day 15	14.865	8.375
42	Wound	Day 15	16.96	5.765
44	Wound	Day 15	16.0725	5.695
45	Wound	Day 15	11.1125	3.58
46	Wound	Day 15	14.775	5.1175
35	Wound	Day 20	9.3125	2.9925
37	Wound	Day 20	13.185	4.635
38	Wound	Day 20	23.72	2.745
48	Wound	Day 20	7.7425	2.885
49	Wound	Day 20	16.7475	2.5175
50	Wound	Day 20	9.595	4.51
17	Wound	Day 25	18.9525	5.79
18	Wound	Day 25	25.02	11.625
19	Wound	Day 25	15.18	7.06
20	Wound	Day 25	7.45	3.115
31	Wound	Day 25		3.31
32	Wound	Day 25		1.8975
33	Wound	Day 25		2.4325
13	Wound	Day 30	9.095	2.1925
14	Wound	Day 30	10.8	1.865
16	Wound	Day 30	15.8325	2.1625
28	Wound	Day 30	16.64	2.5475
29	Wound	Day 30	20.6175	2.4825
30	Wound	Day 30	15.83	2.4325
21	Wound	Day 35	16.54	2.7
22	Wound	Day 35	16.1625	3.045
23	Wound	Day 35	23	3.785
24	Wound	Day 35	17.265	3.75
25	Wound	Day 35	10	2.4275
26	Wound	Day 35	12.27	1.35
27	Wound	Day 35	15.1725	1.3025

### Sheet: IHC
		% CD45 positive cells
Tissue	Group	Wound areas I, II, III	Wound areas IV, V, VI
Skin	Control	19	19
Skin	Control	7	7
Skin	Control	17	17
Skin	Control	19	19
Skin	Control	17	17
Wound	Day 5	53	33
Wound	Day 5	41	15
Wound	Day 5	45	24
Wound	Day 5	54	37
Wound	Day 5	69	44
Wound	Day 10	63	19
Wound	Day 10	57	41
Wound	Day 10	20	17
Wound	Day 10	30	25
Wound	Day 10	60	39
Wound	Day 10	57	36
Wound	Day 15	55	46
Wound	Day 15	56	40
Wound	Day 15	47	40
Wound	Day 15	40	37
Wound	Day 15	45	29
Wound	Day 20	24	32
Wound	Day 20	57	47
Wound	Day 20	70	42
Wound	Day 20	38	32
Wound	Day 20	33	47
Wound	Day 20	50	43
Wound	Day 25	25	36
Wound	Day 25	20	38
Wound	Day 25	37	53
Wound	Day 25	45	47
Wound	Day 25	34	28
Wound	Day 25	26	37
Wound	Day 30	20	24
Wound	Day 30	29	45
Wound	Day 30	19	31
Wound	Day 30	42
Wound	Day 35	15	24
Wound	Day 35	19	18
Wound	Day 35	25	41
Wound	Day 35	17	38
Wound	Day 35	26	40
Wound	Day 35	31	38
Wound	Day 35	29	32
